# Mapping tumor microenvironment heterogeneity of human melanoma metastases across distant organs

**DOI:** 10.64898/2026.08.11.743891

**Authors:** Carlos Ariel Pulido-Vicuna, Marek Piprek, Philip Georg Demaerel, Oliver Bechter, Peter Vermeulen, Francesca Maria Bosisio, Jean-Christophe Marine, Joanna Pozniak

## Abstract

Distant metastasis has a major impact on melanoma mortality, yet it remains poorly defined how disseminated cells adapt to different host organs and their microenvironment. Here we applied single-nucleus RNA sequencing (snPATHO-seq) to archival FFPE melanoma metastases spanning brain, liver and lung from different patients. We built an atlas resolving malignant, immune and stromal compartments in each organ. Within the malignant compartment, we observed a differentiation axis of melanocytic, transitory, neural crest-like and neural crest-like/mesenchymal states; and meta-programs: interferon-responsive, hypoxic, cycling and stress. The immune compartment showed organ specificity: resident macrophage identity recapitulated the host tissue (microglia, Kupffer cells and alveolar macrophages). Brain-infiltrating myeloid and lymphoid cells were transcriptionally the most immunosuppressive and most cytotoxic, respectively, of the three sites. Non-malignant stromal populations, including fibroblasts, endothelial cells and pericytes, also carried distinct organ-specific transcriptional programs, suggesting that organ-of-residence effects extend beyond the malignant cells to the whole metastatic ecosystem. We provide a first multi-organ atlas of melanoma distant metastasis allowing deeper understanding of how a melanoma is remodelled by, and/or remodels, three distinct human organ environments.
