## Supplementary material for "Mapping tumor microenvironment heterogeneity of human melanoma metastases across distant organs": Table S1

### Sheet: Sheet1
snpatho_id	patient_nr	organ_site	time	prior_locoregional_tx	patient_drug_class	patient_drug_raw	best_response	age_at_resection
01_001	226	Liver	on/post-treatment		IO	ipi-nivo	MR	40-50
01_002	200	Liver	naive		IO	ipi-nivo	PR
01_003	578	Liver	naive		chemo	dacarbazine	NR
01_004	227	Liver	on/post-treatment		IO	pembro	CR	30-40
01_005	212	Lung	naive		IO	pembro	NR
01_006	59	Lung	on/post-treatment		IO	pembro	CR
01_007	60	Lung	naive					40-50
01_008	57	Lung	naive		IO	ipi-nivo	CR
01_009	801	Liver
01_010	802	Liver
01_011	56	Lung	on/post-treatment		IO+BRAF/MEK	pembro-DT-ipi-nivo	NR
02_001	229	Lung	naive				CR	70-80
02_002	230	Lung	naive		BRAF/MEK	Tafinlar-Mekinist	PR	50-60
02_003	249	Brain	on/post-treatment		IO	ipi	NR	60-70
02_004	232	Brain	naive				NR	60-70
02_005	233	Brain	naive				NR	40-50
02_006	234	Brain	on/post-treatment				CR	50-60
02_007	579	Brain	on/post-treatment		IO	pembro	CR
02_008	235	Lung	naive				PR	80-90
02_009	235	Lung	on/post-treatment		IO	pembro	PR	80-90
02_010	236	Lung	naive	ILP melphalan (limb perfusion)	IO	pembro	CR	70-80
02_011	235	Lung	naive				PR	80-90
